# Enhancing hypercompact CasΦ2 activity through EPICA.2, an optimized eukaryotic directed evolution platform

**DOI:** 10.64898/2026.08.12.744198

**Authors:** Giulia Vittoria Ruta, Matteo Ciciani, Veronica De Sanctis, Roberto Bertorelli, Chiara Valentini, Daniele Menghini, Eyemen Kheir, Michele Domenico Gentile, Alessio Conci, Antonio Casini, Anna Cereseto

## Abstract

Compact Cas nucleases offer advantages over the widely used SpCas9 due to their smaller size, which enables more efficient delivery for *in vivo* applications. Among these, the phage-encoded CasΦ2 (Cas12j2) is highly promising due to its relaxed PAM requirement (5’-TTN-3’) and compact size (757 aa); however, its translational potential is limited by low editing activity. To enhance the efficacy of CasΦ2, we optimized the previously reported EPICA system, developing EPICA.2, a eukaryotic directed evolution platform to improve nucleases with nearly undetectable activity. EPICA.2 integrates additional yeast evolution rounds to enrich for active variants along with a low background mammalian reporter system that improves detection and selection of enhanced variants. Finally, we set up a long-read sequencing protocol which uses unique molecular identifiers (UMIs) to reduce sequencing errors, enabling accurate identification of the mutation combinations in each evolved variant. Among the most frequent variants, we obtained evoCasΦ2, which contains six activity-boosting mutations with a synergistic effect not predictable by rational engineering. Overall, evoCasΦ2 showed up to 70-fold increased activity in human cells compared to wild-type and outperformed variants generated through rational approaches, highlighting the potential of EPICA.2 as a powerful strategy to evolve genome editing tools with low native activity.
