## Supplementary tables for "Enhancing hypercompact CasΦ2 activity through EPICA.2, an optimized eukaryotic directed evolution platform"

### Sheet: Table S1
Indel frequencies on genomic loci
	CasΦ2 WT				nCasΦ2				vCasΦ2				evoCasΦ2				Fold/WT	Fold/nCasΦ2	Fold/vCasΦ2
	Rep1	Rep2	Rep3	Mean	Rep1	Rep2	Rep3	Mean	Rep1	Rep2	Rep3	Mean	Rep1	Rep2	Rep3	Mean
HEK site 2	0.548988	0.367596	0.522354	0.479646	2.23896	1.37935	1.34573	1.65468	0.191799	0.0807961	0.155916	0.142837	29.0809	17.3763	21.6639	22.707	47.3412	13.7229	158.972
EMX1	0.0297582	0.0403285	0.0377221	0.0359363	0.069757	0.0591818	0.0557018	0.0615468	0.0203423	0.0320526	0.0204494	0.0242814	3.33034	1.81775	2.42094	2.52301	70.2078	40.9933	103.907
AAVS1 A1	1.2621	3.10503		2.18357	10.3337	6.30421	19.9456	12.1945	0.321808	0.303456		0.312632	14.0516	40.726	28.5694	27.7823	12.7234	2.27827	88.8659
AAVS1 A2	0.110863	0.0473388	0.0870506	0.0817509	0.196402	0.124617	0.114989	0.145336	0.118257	0.0598751	0.052374	0.0768354	4.97727	3.53869	2.85432	3.79009	46.3615	26.0781	49.3275

### Sheet: Table S2
Yeast strain generation
pTrp1_tON1_1	gatcCCGCGCCGAGGTGAAGTTCGAGGGCGACACgtac
pTrp1_tON1_2	GTGTCGCCCTCGAACTTCACCTCGGCGCGG
pAde2_tON2_1	CCGCGCCGAGGTGAAGTTCGAGGGCGACAC
pAde2_tON2_2	gatcGTGTCGCCCTCGAACTTCACCTCGGCGCGGgtac
Yeast expression plasmids
SpeI-CasΦ2-F	actgaactagtaaaaaaATGCCAAAGCCAGCCGTGG
BsmBI-STOP-CasΦ2-R	atgatCGTCTCatcgagttaCTTATCATCATCATCCTTG
sgRNA-pSNR52-CasΦ2-1	gatcgaaacaccggtcggaacgctcaacgattgcccctcacgaggggacagagacgatatatcgtctcattttttttgttttttatgtcta
sgRNA-pSNR52-CasΦ2-2	ctagtagacataaaaaacaaaaaaaatgagacgatatatcgtctctgtcccctcgtgaggggcaatcgttgagcgttccgaccggtgtttc
gRNA-yeastTrpON1-CasΦ2-1	ggacCTCTAAGGATCCCGCGCCGA
gRNA-yeastTrpON1-CasΦ2-2	aaaaTCGGCGCGGGATCCTTAGAG
gRNA-yeastAdeON2-CasΦ2-1	ggacCGTCTAAGGTACCCGCGCCG
gRNA-yeastAdeON2-CasΦ2-2	aaaaCGGCGCGGGTACCTTAGACG
Xho-SNR52p-F	attactcgagGGAGCTTCTTTGAAAAGATAATG
SacII-pSNRterm-R	actgaccgcggCCAAGCTATTTAGGTGACAC
SacI-promSNR52-R	tatcgagctcGGAGCTTCTTTGAAAAGATAATG
SacI-pRS-F2	actgagagctcCTATAGAATACTCAAGCGTCC
Generation of reporter cell line
HindIII-2ATGkozak-target-NheI-EGFP-F	cagcaagcttgccaccatggtgccaccatggttagtgatagagtgcctatctaacatctcaatggctaaggcccgctagcGTGAGCAAGGGCGAGGAG
EcoRV-STOP-EGFP-R	actgtgatatcTTACTTGTACAGCTCGTCCATG
Mammalian expression plasmids
pPP441-BbsI-1	gacgggtcttcgagaagacct
pPP441-BbsI-2	aaaaggtcttctcgaagaccc
EcoRI-U6-F	atcacgaattcGAGGGCCTATTTCCCATG
SalI-scaffCasΦ2-R	atcacgtcgactctagAAAAAAAAAGGTCTTCTCGAAG
BbsI-HDV-1	ggacgggtcttcgagaagacctggccggcatggtcccagcctcctcgctggcgccggctgggcaacatgcttcggcatggcgaatgggactttttttt
BbsI-HDV-2	ctagaaaaaaaagtcccattcgccatgccgaagcatgttgcccagccggcgccagcgaggaggctgggaccatgccggccaggtcttctcgaagaccc
gRNA-opt-scaffCasΦ2-F	caacgattgccccttacgaggggacgggtcttc
gRNA-opt-scaffCasΦ2-F	gaagacccgtcccctcgtaaggggcaatcgttg
BsmBI-CMV-F	tgcatcgtctcacatggGACATTGATTATTGACTAG
pCMV-R	tggcaccggtagttagccag
AgeI-NLS-CasΦ2-F	tcagtaccggtgccaccatggccccaaagaagaagcggaaggtcggtatccacggagtcccagcagccCCAAAGCCAGCCGTGGAGTC
NheI-NLS-CasΦ2-R	acatcgctagcggatccctttttcttttttgcctggccggcctttttcgtggccgccggccttttGGAAGTCTGGGACGGTTC
AgeI-Gp41-linker-CasΦ2-F	tagtacaccggtgccaccatggccatcgaggagagccagaaccagcaggagaagaacgagcaggagctggaggccgccgccaaggaggccgccgccaagCCAAAGAAGAAGCGGAAGG
NheI-CasΦ2-NLS-R	actacGCTAGCGGATCCCTTTTTC
sgRNA cloning primers
	oligo 1	oligo 2
HEK site 2	ggacGTATTCCACTGGCTTCTC	ggccGAGAAGCCAGTGGAATAC
EMX1	ggacCAGAACCGGAGGACAAAG	ggccCTTTGTCCTCCGGTTCTG
AAVS1 A1	ggacGTGGAGTCCAGCACGGCG	ggccCGCCGTGCTGGACTCCAC
AAVS1 A2	ggacGCCACCCTATGCTGACAC	ggccGTGTCAGCATAGGGTGGC
OOF target CasΦ2	ggacGCCATTGAGATGTTAGATAG	aaaaCTATCTAACATCTCAATGGC
OOF target SpCas9	caccTAGCCATTGAGATGTTAGAT	aaacATCTAACATCTCAATGGCTA
Mutants generation
CasΦ2_E9K_F	ccagccgtggagtctaagttttctaaggtactc
CasΦ2_E9K_R	gagtaccttagaaaacttagactccacggctgg
CasΦ2_K29R_F	ggtctagctacatgaggcggggtggtaaaatc
CasΦ2_K29R_R	gattttaccaccccgcctcatgtagctagacc
CasΦ2_G138R_F	cgaccacacgctgagaagatacgatggtgttc
CasΦ2_G138R_R	gaacaccatcgtatcttctcagcgtgtggtcg
CasΦ2_E168K_F	gcctctcgagccgacaagggacttccagaaata
CasΦ2_E168K_R	tatttctggaagtcccttgtcggctcgagaggc
CasΦ2_T355A_F	cattgtgactttcgcctacactctggacgc
CasΦ2_T355A_R	gcgtccagagtgtaggcgaaagtcacaatg
CasΦ2_I585V_F	ggagctttgtaggcgaagtgtgaactacgtcattgaaaaaacaag
CasΦ2_I585V_R	cttgttttttcaatgacgtagttcacacttcgcctacaaagctcc
nCasΦ2_F	cccgcgcccggctgGCCGCCATCAACGCCGCCAGAGCCGCCGCCggacttccagaaataaag
nCasΦ2_R	ctttatttctggaagtccGGCGGCGGCTCTGGCGGCGTTGATGGCGGCcagccgggcgcggg
vCasΦ2_F	gaaatgagaaagccggcagcagcggcgaggaagaggtcgc
vCasΦ2_R	gcgacctcttcctcgccgctgctgccggctttctcatttc
PAM determination assay
EcoRI-CasΦ2-F	actaggaattcATGGCCCCAAAGAAGAAGC
NotI-CasΦ2-R	atgacgcggccgctcaCTTTTTCTTTTTTGCCTGGC
T7-gRNACasΦ2-1	cctctaatacgactcactataggcaacgattgcccctcacgaggggacaggtgaagttcgagggcgac
T7-gRNACasΦ2-2	gtcgccctcgaacttcacctgtcccctcgtgaggggcaatcgttgcctatagtgagtcgtattagagg
epPCR and enrichment amplification
epPCR150-p415-F	GCATAACCACTTTAACTAATACTTTCAACATTTTCGGTTTGTATTACTTC
epPCR150-p415-R	AAAAGAAAAATTTGAAATATAAATAACGTTCTTAATACTAACATAACTAT
Lentiviral vectors
NdeI-promU6-F	ATGGACTATCATATGCTTACC
EcoRI-CasΦ2-gRNA-OOF-R	atccagaattcgtaccaaAAAAAACTATCTAACATCTCAATGG
BamHI-Kozak-intron-F	actagggatccgccaccatgggaagGTAAGGGGCTCACAGTAGC
NheI-KpnI-intron-R	atcatgctagcgtacgttcataggctacgtgggtacctaacCTGTGGAGAGAAAGGCAA
KpnI-CasΦ2-F	acatgggtaccCCAAAGCCAGCCGTGGAG
NheI-CasΦ2FLAG-R	atgtcgctagcCTTATCATCATCATCCTTG
TIDE analysis primers
	Forward	Reverse
HEK site 2	CACTGCCATTCTACCAACAATAGAGG	CTAAAACATCCAACCTTGATAGAACACC
OOF target	TAGAGATCGTCGACGAGC	GTTCTGCTGGTAGTGGTC

### Sheet: Table S3
Long read sequencing primers
NanopUMI-CasΦ2-F	TCGTCGGCAGCGTCAGATGTGTATAAGAGACAGnnnnyrnnnyrnnnyrnnnnAAAGCCAGCCGTGGAGTCT
NanopUMI-CasΦ2-R	GTCTCGTGGGCTCGGAGATGTGTATAAGAGACAGnnnnrynnnrynnnrynnnnTCATCGTCATCTTTGTAATCGG
CODA73G_F	TCGTCGGCAGCGTCAGATGTGTATAAGAGACAG
CODA65G_R	GTCTCGTGGGCTCGGAGATG
Deep amplicon sequencing primers
	Forward	Reverse
HEK site 2	tcgtcggcagcgtcagatgtgtataagagacagCCCGCTGGCCCTGTAAAG	gtctcgtgggctcggagatgtgtataagagacagTCAAGCACATGACAGTTAAGG
EMX1	tcgtcggcagcgtcagatgtgtataagagacagCCTAACCCTATGTAGCCTCAG	gtctcgtgggctcggagatgtgtataagagacagCCTGCTTCGTGGCAATGC
AAVS1 A1	tcgtcggcagcgtcagatgtgtataagagacagAACGGGGAAGGAGGATGC	gtctcgtgggctcggagatgtgtataagagacagGAGGCGCGTCTGATGCTG
AAVS1 A2	tcgtcggcagcgtcagatgtgtataagagacagGAAGTGGGGTGGTCGAAGG	gtctcgtgggctcggagatgtgtataagagacagCAACGCCGACGGTATCAGC
